# Possible origins of kombucha in spontaneous fermentation

**DOI:** 10.1101/2025.07.17.665272

**Authors:** Caroline Isabel Kothe, Kim Wejendorp, Jacob Agerbo Rasmussen, Sarah Mak, Joshua D. Evans

## Abstract

Although the microbial composition and functional attributes of kombucha have been extensively studied, the origins and mechanisms of the formation of their biofilm (Symbiotic Culture of Bacteria and Yeasts, or SCOBY) remain speculative. Based on historical reports and the concept of community coalescence, this study establishes a proof-of-concept, demonstrating how a kombucha-like biofilm can form spontaneously from microbes associated with plants, insects, and humans in a sweetened tea medium. Metagenomic analyses revealed microbial dynamics during fermentation, uncovering shifts in community composition driven by acetic acid bacteria, lactic acid bacteria, and yeasts. Comparative analyses with existing fermented beverages demonstrated microbial similarities to kombucha metagenomes. Pangenomic analyses focused on *Fructobacillus evanidus*, a species present in both the bee microbiome and our spontaneous fermentation. The MAGs of *F. evanidus* from the fermented beverage showed evidence of genetic streamlining, characterized by the loss of genes essential for survival in shifting and highly competitive environments, such as the bee gut, and adaptation to the more stable conditions of fermentation. This study offers insights into the origins of kombucha, integrating historical, microbiological, ecological and evolutionary perspectives to answer the question ‘Is this a kombucha?’, and gesturing toward further physical, chemical and sensory dimensions that could be explored.
