## Supplementary material for "Possible origins of kombucha in spontaneous fermentation": Table S1

### Sheet: metadata_fastp
	Sample	Origin	Year	Fermentation time (days)	Passed Filter	Low Quality	Too Many N	Too short	Reads/2	Sample Accesion/ BioSample	Run Accession	Study	State	Description/ Comments
Initial experiments	KL.2017	Denmark	2017	-	52463004	314566	3133146	352674	26231502	SAMN45104924	SRR31555195	This study	Liquid	Beverage_2017
	KM.2017	Denmark	2017	-	75100058	511408	4479102	256074	37550029	SAMN45104925	SRR31555194	This study	Pellicle	Mother_2017
	KL.2018	Denmark	2018	-	23916878	0	258238	1206	11958439	SAMN45104926	SRR31555183	This study	Liquid	Beverage_2018
	BL.2018	Denmark	2018	-	23848100	0	332344	1148	11924050	SAMN45104927	SRR31555174	This study	Liquid	BreadBucha_Beverage
	BLB.2018	Denmark	2018	-	23996238	0	273158	1298	11998119	SAMN45104928	SRR31555173	This study	Liquid	BreadBucha_Bottled
	BM.2018	Denmark	2018	-	23883258	0	248654	1034	11941629	SAMN45104929	SRR31555172	This study	Pellicle	BreadBucha_Mother
Ingredients (filtered)	Bee	Denmark	2022	-	4691846	0	56090	5662	2345923	SAMN45104930	SRR31555171	This study	Ingredient	Ingredient
	Flower	Denmark	2022	-	5810948	0	37568	902	2905474	SAMN45104931	SRR31555170	This study	Ingredient	Ingredient
	Tea	Denmark	2022	-	13203448	0	75210	10214	6601724	SAMN45104932	SRR31555169	This study	Ingredient	Ingredient
Replication experiment	S1_1L	Denmark	2022	30	23898388	0	223412	2486	11949194	SAMN45104933	SRR31555168	This study	Liquid	Liquid replicate 1
	S1_2L	Denmark	2022	30	23919102	0	256920	1652	11959551	SAMN45104934	SRR31555193	This study	Liquid	Liquid replicate 2
	S1_3L	Denmark	2022	30	23944220	0	258064	2342	11972110	SAMN45104935	SRR31555192	This study	Liquid	Liquid replicate 3
	S2_1M	Denmark	2022	45	23880596	0	228520	1650	11940298	SAMN45104936	SRR31555191	This study	Pellicle	Mother replicate 1
	S2_3M	Denmark	2022	45	24072424	0	237360	376	12036212	SAMN45104937	SRR31555190	This study	Pellicle	Mother replicate 3
	S3_1L	Denmark	2022	57	24116120	0	7226	212	12058060	SAMN45104938	SRR31555189	This study	Pellicle	Liquid replicate 1
	S3_2L	Denmark	2022	57	24288750	0	6632	674	12144375	SAMN45104939	SRR31555188	This study	Liquid	Liquid replicate 2
	S3_3L	Denmark	2022	57	24287186	0	5686	648	12143593	SAMN45104940	SRR31555187	This study	Liquid	Liquid replicate 3
	S3_1M	Denmark	2022	57	24112118	0	5984	470	12056059	SAMN45104941	SRR31555186	This study	Pellicle	Mother replicate 1
	S3_2M	Denmark	2022	57	23996214	0	92112	414	11998107	SAMN45104942	SRR31555185	This study	Pellicle	Mother replicate 2
	S3_3M	Denmark	2022	57	24577688	0	1758	728	12288844	SAMN45104943	SRR31555184	This study	Pellicle	Mother replicate 3
	S4_1L	Denmark	2022	66	24279950	0	1224	566	12139975	SAMN45104944	SRR31555182	This study	Liquid	New tea, Liquid replicate 1
	S4_2L	Denmark	2022	66	24084448	0	1230	234	12042224	SAMN45104945	SRR31555181	This study	Liquid	New tea, Liquid replicate 2
	S4_3L	Denmark	2022	66	24163400	0	1402	554	12081700	SAMN45104946	SRR31555180	This study	Liquid	New tea, Liquid replicate 3
	S4_1M	Denmark	2022	66	24024394	0	1222	292	12012197	SAMN45104947	SRR31555179	This study	Pellicle	New tea, Mother replicate 1
	S4_2M	Denmark	2022	66	24072182	0	1242	234	12036091	SAMN45104948	SRR31555178	This study	Pellicle	New tea, Mother replicate 2
	S4_3M	Denmark	2022	66	24298442	0	1204	322	12149221	SAMN45104949	SRR31555177	This study	Pellicle	New tea, Mother replicate 3
	S5_L	Denmark	2022	186	24010430	0	1168	1134	12005215	SAMN45104950	SRR31555176	This study	Liquid	Replicates merged, 9 days of fermentation, new tea
	S5_M	Denmark	2022	186	23997848	0	1250	984	11998924	SAMN45104951	SRR31555175	This study	Pellicle	Replicates merged, 9 days of fermentation, new tea

### Sheet: pH
Sample	pH	Brix	Fermentation time (days)
S0	5.8	12	0
S0a_1L	3.09	9.5	7
S0a_2L	3.36	9.6	7
S0a_3L	3.46	9.7	7
S3_1L	2.96	-	57
S3_2L	2.94	-	57
S3_3L	3.08	-	57
