## Supplementary material for "Possible origins of kombucha in spontaneous fermentation": Table S2

### Sheet: ychF
		Initial experiments						Replication experiment
	Species	KL.2017	KM.2017	KL.2018	BL.2018	BM.2018	BLB.2018	S1_1L	S1_2L	S1_3L	S2_1M	S2_3M	S3_1L	S3_2L	S3_3L	S3_1M	S3_2M	S3_3M	S4_1L	S4_2L	S4_3L	S4_1M	S4_2M	S4_3M	S5_L	S5_M
Yeast	Brettanomyces anomalus	10.811	25.2306	4.49369	0	0	0	0	0	0	0	0	0	0	0	0	0	0	0	0	0	0	0	0	16.456	3.15343
	Hanseniaspora osmophila	0	0	4.00926	0	0	0	0	0	0	0	0	0	0	0	0	0	0	0	0	0	0	0	0	0	0
	Hanseniaspora sp.	0	0	0	0	0	0	0	0	0	0	0	2.12771	3.69981	0	0	0.654644	0	2.62573	0	1.04804	0	0	0	0	0
	Hanseniaspora uvarum	0	0	0	0	0	0	0	0	0	0	0	2.89166	1.4333	0	0	0.921411	0	0	0	0	0	0	0	0	0
	Metschnikowia sp.	0	0	0	0	0	0	0.590369	0	0	0	0	0	0	0	0	0	0	0	0	0	0	0	0	0	0
	Pichia kudriavzevii	0	0	0	0	0	0	0	0	0.582616	10.6473	1.48141	3.76553	1.30599	8.29819	1.06843	0.944434	5.96758	0.898205	0	2.32307	0.910584	0	0.485893	0	0
	Pichia membranifaciens	0	0	0	0	0	0	0	0	0	1.72263	0.374649	0	0	0	0	0	0	0	0	0	0	0	0	0	0
	Saccharomyces cerevisiae	8.76407	0.84451	32.3202	1.12933	1.94132	16.2415	0	0	0	0	0	4.11925	0	0	6.31579	0	0	0.669083	0	0	0	0	0	0	0
	Saccharomycetales order (unknow)	0	0	0	0	0	0	1.62481	0.246366	0	0.906221	0	0	0	0	0	0	0	0	0	0	0	0	0	0	0
	Zygosaccharomyces parabailii	5.87073	10.9134	4.14956	0	0	0	0	0	0	0	0	0	0	0	0	0	0	0	0	0	0	0	0	38.282	22.5709
AAB	Acetobacter fabarum	0	0.836419	0	0	1.38035	0	0	0	0	0	0	0	0	0	0	0	0	0	0	0	0	0	0	0	0
	Acetobacter indonesiensis	0	5.22276	0	0	0	0	0	0	0	1.78229	7.71349	0	0.51249	0.72456	0	0.372185	1.33759	0.557173	0.303773	0.492398	3.12388	0.426378	0.405435	0	0
	Acetobacter persici	0	0	0	0	0	0	0	0	0	0.844493	51.6648	31.5907	3.35045	38.1173	30.505	0.716561	38.0908	8.67517	0.844033	19.4082	3.44701	0.727304	0	0	0
	Acetobacter tropicalis	0	0	0	0.89654	2.15639	0	0	0	0	0	0	0	0	0	0	0	0	0	0	0	0	0	0	0	0
	Acinetobacter nectaris	0	0	0	0	0	0	1.07914	0.760635	0.410582	0	0	0	0	0	0	0	0	0	0	0	0	0	0	0	0
	Asaia sp.	0	0	0	0	0	0	13.4804	0.565342	0	1.05829	0	3.32279	0	2.50945	0.398238	0	0.351919	1.45807	0.479071	1.29812	0	0	0	0	0
	Gluconobacter albidus	0	0	0	0	0	0	0	0	0	0	15.0097	0	0	3.68274	0	0	0	0	0	0	0	0	0	0	0
	Gluconobacter cadivus	0	0	0	0	0	0	0	0	0	0	11.8279	0	9.61066	1.70529	0	1.71302	0.688462	0	1.85014	1.79578	0	0	0	0	0
	Gluconobacter sp.	1.56659	9.34537	20.1483	0	0	0	0	0	0	0	0	0	0	0	0	0	0	0	0	0	0	0	0	0	1.32532
	Komagataeibacter melomenusus	0	0	0	0	0	0	0	0	0	0	0	0	0	0	0	0	0	0	0	0	0	0	0	0	7.29311
	Komagataeibacter oboediens	0	0	0	0	0	0	0	0	0	0	0	0	0	0	0	0	0	0	0	0	0	0	0	0	1.40543
	Komagataeibacter rhaeticus	2.31658	41.7844	15.174	0.453238	7.26557	0	0	0	0	0	0	0	0	0	0	0	0	0	0	0	0	0	0	2.46261	17.2499
	Komagataeibacter saccharivorans	0	0	19.7051	0	0.546317	0	0	0	0	0	0	2.60269	58.7174	0	10.0985	79.0274	2.05525	67.8473	88.3554	51.2975	71.5192	84.2335	84.9765	38.3933	20.589
	Neokomagataea sp.	0	0	0	0	0	0	10.7403	27.7144	4.61444	0.56887	0	4.93482	4.42094	5.31181	0	0.465561	0.415532	1.23436	1.28623	2.40059	0	0	0	0	0
	Novacetimonas hansenii	0	0	0	0.735454	7.1986	0	0	0	0	77.8565	11.928	39.2888	7.57157	8.62608	47.03	14.63	49.2247	14.5395	4.91176	6.21721	20.9993	14.6128	14.1322	4.406	26.413
LAB	Fructobacillus evanidus	66.88	5.82243	0	0	0	0	31.073	11.6145	80.975	4.27311	0	1.67489	0	26.8382	3.53766	0.554796	1.36532	0.401152	0	11.6255	0	0	0	0	0
	Lacticaseibacillus paracasei	0	0	0	87.3882	71.531	71.1463	0	0	0	0	0	0	0	0	0	0	0	0	0	0	0	0	0	0	0
	Lactiplantibacillus plantarum	0	0	0	8.77588	7.58051	12.6122	0	0	0	0	0	0	0	0	0	0	0	0	0	0	0	0	0	0	0
	Latilactobacillus sakei	2.41735	0	0	0	0	0	0	0	0	0	0	0	0	0	0	0	0	0	0	0	0	0	0	0	0
	Schleiferilactobacillus harbinensis	0	0	0	0.621404	0.399925	0	0	0	0	0	0	0	0	0	0	0	0	0	0	0	0	0	0	0	0
Others	Citrobacter freundii	0	0	0	0	0	0	0	3.82595	0	0	0	0	0.455527	0	0	0	0	0	0	0	0	0	0	0	0
	Ewingella sp.	0	0	0	0	0	0	40.668	17.1069	12.8603	0.340387	0	3.68117	1.05125	4.18634	1.04635	0	0.502887	1.09422	0.412287	2.09359	0	0	0	0	0
	Klebsiella pneumoniae	0	0	0	0	0	0	0	18.7926	0	0	0	0	3.88975	0	0	0	0	0	0.846788	0	0	0	0	0	0
	Lonsdalea britannica	0	0	0	0	0	0	0	19.3734	0.371448	0	0	0	2.09474	0	0	0	0	0	0.710524	0	0	0	0	0	0
	Pantoea agglomerans	0	0	0	0	0	0	0.743956	0	0.185704	0	0	0	1.88607	0	0	0	0	0	0	0	0	0	0	0	0
	Pseudomonas fragi	1.37365	0	0	0	0	0	0	0	0	0	0	0	0	0	0	0	0	0	0	0	0	0	0	0	0
