## Supplementary material for "Possible origins of kombucha in spontaneous fermentation": Table S5

### Sheet: 110_prok_MAGs
	MAGid	Completeness (%)	Contamination (%)	GC	Marker Lineage	N50	Size (bp)	Classification/ Closest species	RefSeq	Type_strain	ANIb	Not assigned to closest species (ANI<95%)
Initial experiments	BL.2018_bin.1	97.38	0	0.555	Rhodospirillales	45759	3245215	Acetobacter tropicalis NBRC 16470	GCF_007989245.1	YES	97.51
	BL.2018_bin.2	94.81	2.6	0.535	Lactobacillales	21887	2997518	Schleiferilactobacillus harbinensis DSM 16991	GCF_000425885.1	YES	97.19
	BL.2018_bin.3	97.31	1.202	0.599	Rhodospirillales	15088	3119820	Novacetimonas hansenii NBRC 14820	GCF_006539705.1	YES	98.63
	BL.2018_bin.4	98.91	0	0.465	Lactobacillus	57943	2619048	Lacticaseibacillus paracasei subsp. paracasei JCM 8130	GCF_000829035.1	YES	98.75
	BL.2018_bin.5	97.83	2.777	0.447	Lactobacillales	140636	2864292	Lactiplantibacillus plantarum DMS 20174	GCF_014131735.1	YES	99.61
	BLB.2018_bin.1	99.07	3.086	0.442	Lactobacillales	121175	3492236	Lactiplantibacillus plantarum DMS 20174	GCF_014131735.1	YES	99.22
	BLB.2018_bin.2	98.91	0	0.465	Lactobacillus	55985	2650109	Lacticaseibacillus paracasei subsp. paracasei JCM 8130	GCF_000829035.1	YES	98.76
	BM.2018_bin.1	99.95	0.248	0.584	Rhodospirillales	80134	2605793	Acetobacter fabarum LMG 24244	GCF_011516925.1	YES	98.25
	BM.2018_bin.2	98.91	0	0.465	Lactobacillus	57943	2628181	Lacticaseibacillus paracasei subsp. paracasei JCM 8130	GCF_000829035.1	YES	98.73
	BM.2018_bin.3	100	0	0.607	Rhodospirillales	83571	2720360	Novacetimonas hansenii NBRC 14820	GCF_006539705.1	YES	98.65
	BM.2018_bin.4	100	0	0.558	Rhodospirillales	137997	3056651	Acetobacter tropicalis NBRC 16470	GCF_007989245.1	YES	97.87
	BM.2018_bin.5	100	0	0.643	Rhodospirillales	110491	2981259	Komagataeibacter rhaeticus LMG 22126	GCF_003207855.1	YES	99.85
	BM.2018_bin.6	98.45	2.777	0.445	Lactobacillales	143114	3150719	Lactiplantibacillus plantarum DMS 20174	GCF_014131735.1	YES	99.49
	KL.2017_bin.1	98.51	0	0.444	Lactobacillales	103807	1672580	Fructobacillus evanidus LMG 32999	GCF_001047135.2	YES	99.83
	KM.2017_bin.1	98.51	0	0.447	Lactobacillales	113184	1592044	Fructobacillus evanidus LMG 32999	GCF_001047135.2	YES	99.61
	KM.2017_bin.2	99.5	0	0.64	Rhodospirillales	46401	3124794	Komagataeibacter rhaeticus LMG 22126	GCF_003207855.1	YES	99.71
	KM.2017_bin.3	99	0.497	0.541	Rhodospirillales	104844	3008919	Acetobacter indonesiensis 5H-1	GCF_000963945.1	YES	96.63
	KM.2017_bin.4	99.75	0	0.609	Rhodospirillales	140726	2936439	Gluconobacter potus LMG 1764	GCF_001580675.1	YES	96.19
	KL.2018_bin.1	99.75	0.995	0.598	Rhodospirillales	112052	4233506	Gluconobacter potus LMG 1764	GCF_001580675.1	YES	95.85
	KL.2018_bin.2	87.39	0	0.644	Rhodospirillales	67432	2684337	Komagataeibacter rhaeticus LMG 22126	GCF_003207855.1	YES	99.41
Replicate experiment	S1_1L_bin.1	99.28	0.574	0.365	Gammaproteobacteria	34437	2725249	Acinetobacter nectaris CIP 110549	GCF_000488215.1	YES	97.92
	S1_1L_bin.2	98.51	0	0.444	Lactobacillales	163363	1669519	Fructobacillus evanidus LMG 32999	GCF_001047135.2	YES	99.69
	S1_1L_bin.3	99.75	0	0.588	Rhodospirillales	159368	2969176	Asaia lannensis NBRC 102526	GCF_024054035.1	YES	91.14	YES
	S1_1L_bin.4	93.44	2.002	0.552	Enterobacteriaceae	8493	4331137	Pantoea agglomerans FDAARGOS 1447	GCF_019048385.1	YES	98.52
	S1_1L_bin.5	99.75	0	0.53	Rhodospirillales	207015	2462472	Neokomagataea anthophila TBRC 2177	GCF_018122595.1	YES	82.5	YES
	S1_1L_bin.6	99.61	0.491	0.538	Enterobacteriaceae	343344	4628259	Ewingella americana ATCC 33852	GCF_000735345.1	YES	93.12	YES
	S1_2L_bin.1	98.51	0	0.445	Lactobacillales	127510	1653776	Fructobacillus evanidus LMG 32999	GCF_001047135.2	YES	99.65
	S1_2L_bin.2	97.41	0.724	0.552	Enterobacteriaceae	256580	3859875	Lonsdalea britannica LMG 26267	GCF_002111595.1	YES	95.39
	S1_2L_bin.3	91.73	0.574	0.364	Gammaproteobacteria	7318	2560110	Acinetobacter nectaris CIP 110549	GCF_000488215.1	YES	97.95
	S1_2L_bin.4	98.2	0.823	0.514	Enterobacteriaceae	143330	4969247	Citrobacter freundii ATCC 8090	GCF_011064845.1	YES	98.36
	S1_2L_bin.5	98.45	0.327	0.538	Enterobacteriaceae	343489	4573841	Ewingella americana ATCC 33852	GCF_000735345.1	YES	93.17	YES
	S1_2L_bin.6	99.75	0	0.53	Rhodospirillales	279896	2535337	Neokomagataea anthophila TBRC 2177	GCF_018122595.1	YES	82.58	YES
	S1_3L_bin.1	99.61	0.163	0.538	Enterobacteriaceae	343344	4677454	Ewingella americana ATCC 33852	GCF_000735345.1	YES	93.18	YES
	S1_3L_bin.2	98.51	0	0.445	Lactobacillales	127510	1656514	Fructobacillus evanidus LMG 32999	GCF_001047135.2	YES	99.65
	S1_3L_bin.3	99.75	0	0.515	Rhodospirillales	279896	2662415	Neokomagataea anthophila TBRC 2177	GCF_018122595.1	YES	82.56	YES
	S1_3L_bin.4	85.53	2.552	0.553	Enterobacteriaceae	5769	3240147	Lonsdalea britannica LMG 26267	GCF_002111595.1	YES	95.39
	S1_3L_bin.5	80.67	1.915	0.363	Gammaproteobacteria	3792	2416947	Acinetobacter nectaris CIP 110549	GCF_000488215.1	YES	97.89
	S2_1M_bin.1	98	0.995	0.609	Rhodospirillales	284573	2556227	Novacetimonas hansenii NBRC 14820	GCF_006539705.1	YES	98.38
	S2_1M_bin.2	98.51	0	0.445	Lactobacillales	104037	1630862	Fructobacillus evanidus LMG 32999	GCF_001047135.2	YES	99.55
	S2_1M_bin.3	94.49	0.621	0.544	Rhodospirillales	34129	2817111	Acetobacter indonesiensis 5H-1	GCF_000963945.1	YES	96.33
	S2_1M_bin.4	89.35	0	0.588	Rhodospirillales	7474	2871610	Asaia lannensis NBRC 102526	GCF_024054035.1	YES	91.04	YES
	S2_3M_bin.1	94.92	0.746	0.592	Rhodospirillales	70659	2764317	Gluconobacter cadivus LMG 1745	GCF_015244785.1	YES	97.62
	S2_3M_bin.2	98.25	0	0.543	Rhodospirillales	282051	2837331	Acetobacter indonesiensis 5H-1	GCF_000963945.1	YES	96.6
	S2_3M_bin.3	96.51	0	0.598	Rhodospirillales	96855	3098498	Gluconobacter albidus NBRC 3250	GCF_030160195.1	YES	98.36
	S2_3M_bin.4	100	0	0.579	Rhodospirillales	132833	3423265	Acetobacter persici JCM 25330	GCF_000613905.1	YES	95.74
	S2_3M_bin.5	98	0.497	0.598	Rhodospirillales	182233	3282935	Novacetimonas hansenii NBRC 14820	GCF_006539705.1	YES	98.8
	S3_1L_bin.1	99.7	0.165	0.587	Rhodospirillales	88202	3010269	Asaia lannensis NBRC 102526	GCF_024054035.1	YES	91.12	YES
	S3_1L_bin.2	99.67	0.204	0.538	Enterobacteriaceae	69137	4566205	Ewingella americana ATCC 33852	GCF_000735345.1	YES	93.2	YES
	S3_1L_bin.3	96.27	0.314	0.444	Lactobacillales	22039	1536088	Fructobacillus evanidus LMG 32999	GCF_001047135.2	YES	99.42
	S3_1L_bin.4	99.75	0	0.53	Rhodospirillales	146034	2488066	Neokomagataea anthophila TBRC 2177	GCF_018122595.1	YES	82.44	YES
	S3_1L_bin.5	95.97	0.663	0.62	Rhodospirillales	36438	3001086	Komagataeibacter saccharivorans LMG 1582	GCF_003207825.1	YES	98.62
	S3_1L_bin.6	94.02	0	0.609	Rhodospirillales	122279	2652135	Novacetimonas hansenii NBRC 14820	GCF_006539705.1	YES	98.44
	S3_1L_bin.7	98.5	0	0.582	Rhodospirillales	126798	2961812	Acetobacter persici JCM 25330	GCF_000613905.1	YES	96.2
	S3_2L_bin.1	99.75	0	0.529	Rhodospirillales	162170	2574277	Neokomagataea anthophila TBRC 2177	GCF_018122595.1	YES	82.44	YES
	S3_2L_bin.2	98.16	0.663	0.587	Rhodospirillales	56953	2957954	Asaia lannensis NBRC 102526	GCF_024054035.1	YES	91.03	YES
	S3_2L_bin.3	99.98	0.497	0.598	Rhodospirillales	145637	3265328	Novacetimonas hansenii NBRC 14820	GCF_006539705.1	YES	98.81
	S3_2L_bin.4	100	0	0.612	Rhodospirillales	140037	3551814	Komagataeibacter saccharivorans LMG 1582	GCF_003207825.1	YES	98.03
	S3_2L_bin.5	99.28	0.152	0.576	Enterobacteriaceae	140542	5126913	Klebsiella pneumoniae ATCC 13883	GCF_000742135.1	YES	98.97
	S3_2L_bin.6	97.2	0	0.584	Rhodospirillales	47142	3081978	Acetobacter persici JCM 25330	GCF_000613905.1	YES	96.11
	S3_2L_bin.7	97.79	0.568	0.551	Enterobacteriaceae	106623	3906749	Lonsdalea britannica LMG 26267	GCF_002111595.1	YES	95.53
	S3_3L_bin.1	99.61	0.163	0.537	Enterobacteriaceae	221869	4677362	Ewingella americana ATCC 33852	GCF_000735345.1	YES	93.15	YES
	S3_3L_bin.2	97.76	0	0.529	Rhodospirillales	279896	2386481	Neokomagataea anthophila TBRC 2177	GCF_018122595.1	YES	82.32	YES
	S3_3L_bin.3	99.5	0.497	0.607	Rhodospirillales	177349	2806452	Novacetimonas hansenii NBRC 14820	GCF_006539705.1	YES	99.64
	S3_3L_bin.4	98.93	0	0.588	Rhodospirillales	103795	2997098	Asaia lannensis NBRC 102526	GCF_024054035.1	YES	91.1	YES
	S3_3L_bin.5	98.51	0	0.445	Lactobacillales	127510	1654866	Fructobacillus evanidus LMG 32999	GCF_001047135.2	YES	99.59
	S3_3L_bin.6	99	0	0.579	Rhodospirillales	126797	3315154	Acetobacter persici JCM 25330	GCF_000613905.1	YES	95.73
	S3_1M_bin.1	99	0	0.566	Rhodospirillales	124029	3586105	Acetobacter persici JCM 25330	GCF_000613905.1	YES	95.7
	S3_1M_bin.2	100	0.497	0.598	Rhodospirillales	202088	3373864	Novacetimonas hansenii NBRC 14820	GCF_006539705.1	YES	99.73
	S3_1M_bin.3	99.81	0	0.617	Rhodospirillales	144211	3300414	Komagataeibacter saccharivorans LMG 1582	GCF_003207825.1	YES	98.34
	S3_1M_bin.4	98.51	0	0.443	Lactobacillales	110526	1656799	Fructobacillus evanidus LMG 32999	GCF_001047135.2	YES	99.73
	S3_1M_bin.5	80.2	1.906	0.528	Enterobacteriaceae	3105	3821848	Ewingella americana ATCC 33852	GCF_000735345.1	YES	93.19	YES
	S3_2M_bin.1	83.7	1.658	0.603	Rhodospirillales	5294	2183299	Gluconobacter cadivus LMG 1745	GCF_015244785.1	YES	97.44
	S3_2M_bin.2	100	0	0.619	Rhodospirillales	177062	3037515	Komagataeibacter saccharivorans LMG 1582	GCF_003207825.1	YES	98.68
	S3_2M_bin.3	99.5	1.492	0.594	Rhodospirillales	177006	3562799	Novacetimonas hansenii NBRC 14820	GCF_006539705.1	YES	99.43
	S3_3M_bin.1	100	0	0.577	Rhodospirillales	147681	3295019	Acetobacter persici JCM 25330	GCF_000613905.1	YES	95.84
	S3_3M_bin.2	97.01	0.165	0.619	Rhodospirillales	76202	2991068	Komagataeibacter saccharivorans LMG 1582	GCF_003207825.1	YES	98.67
	S3_3M_bin.3	97.99	0.016	0.444	Lactobacillales	44067	1577962	Fructobacillus evanidus LMG 32999	GCF_001047135.2	YES	99.37
	S3_3M_bin.4	100	1.492	0.593	Rhodospirillales	162544	3673621	Novacetimonas hansenii NBRC 14820	GCF_006539705.1	YES	98.12
	S3_3M_bin.5	96.55	1.492	0.538	Rhodospirillales	68072	3145101	Acetobacter indonesiensis 5H-1	GCF_000963945.1	YES	96.52
	S4_1L_bin.1	98	0.497	0.583	Rhodospirillales	78271	2981124	Acetobacter persici JCM 25330	GCF_000613905.1	YES	96.2
	S4_1L_bin.2	98.5	0.248	0.607	Rhodospirillales	177006	2777022	Novacetimonas hansenii NBRC 14820	GCF_006539705.1	YES	98.42
	S4_1L_bin.3	99.75	0	0.587	Rhodospirillales	64265	2971204	Asaia lannensis NBRC 102526	GCF_024054035.1	YES	91.16	YES
	S4_1L_bin.4	95.52	0	0.613	Rhodospirillales	190732	3362508	Komagataeibacter saccharivorans LMG 1582	GCF_003207825.1	YES	98.22
	S4_1L_bin.5	95.3	0.995	0.531	Rhodospirillales	20756	2398321	Neokomagataea anthophila TBRC 2177	GCF_018122595.1	YES	82.48	YES
	S4_1L_bin.6	95.1	1.533	0.537	Enterobacteriaceae	13240	4268670	Ewingella americana ATCC 33852	GCF_000735345.1	YES	93.26	YES
	S4_2L_bin.1	97.73	1.094	0.53	Rhodospirillales	23485	2661082	Neokomagataea anthophila TBRC 2177	GCF_018122595.1	YES	82.5	YES
	S4_2L_bin.2	100	0	0.615	Rhodospirillales	177062	3380189	Komagataeibacter saccharivorans LMG 1582	GCF_003207825.1	YES	98.2
	S4_2L_bin.3	98.71	1.094	0.604	Rhodospirillales	107560	2881979	Novacetimonas hansenii NBRC 14820	GCF_006539705.1	YES	98.93
	S4_2L_bin.4	91.58	1.532	0.578	Klebsiella	13788	4733117	Klebsiella pneumoniae ATCC 13883	GCF_000742135.1	YES	98.99
	S4_2L_bin.5	94.8	2.985	0.585	Rhodospirillales	10870	2820275	Acetobacter persici JCM 25330	GCF_000613905.1	YES	96.26
	S4_3L_bin.1	99.75	0	0.53	Rhodospirillales	142185	2540312	Neokomagataea anthophila TBRC 2177	GCF_018122595.1	YES	82.56	YES
	S4_3L_bin.2	97.13	0.58	0.588	Rhodospirillales	29189	2961866	Asaia lannensis NBRC 102526	GCF_024054035.1	YES	91.13	YES
	S4_3L_bin.3	99.5	0	0.606	Rhodospirillales	156896	2862961	Novacetimonas hansenii NBRC 14820	GCF_006539705.1	YES	98.43
	S4_3L_bin.4	100	0	0.612	Rhodospirillales	168147	3420153	Komagataeibacter saccharivorans LMG 1582	GCF_003207825.1	YES	98.17
	S4_3L_bin.5	95.02	0	0.573	Rhodospirillales	147681	3269291	Acetobacter persici JCM 25330	GCF_000613905.1	YES	95.4
	S4_3L_bin.6	99.61	0.538	0.537	Enterobacteriaceae	155234	4670689	Ewingella americana ATCC 33852	GCF_000735345.1	YES	93.2	YES
	S4_3L_bin.7	98.51	0	0.445	Lactobacillales	117686	1655363	Fructobacillus evanidus LMG 32999	GCF_001047135.2	YES	99.59
	S4_1M_bin.1	99.31	0.497	0.598	Rhodospirillales	167318	3191325	Novacetimonas hansenii NBRC 14820	GCF_006539705.1	YES	98.84
	S4_1M_bin.2	98.5	0	0.582	Rhodospirillales	90724	3010360	Acetobacter persici JCM 25330	GCF_000613905.1	YES	96.26
	S4_1M_bin.3	100	0	0.615	Rhodospirillales	190732	3460619	Komagataeibacter saccharivorans LMG 1582	GCF_003207825.1	YES	98.2
	S4_1M_bin.4	99.3	0.995	0.537	Rhodospirillales	95178	3209070	Acetobacter indonesiensis 5H-1	GCF_000963945.1	YES	96.23
	S4_2M_bin.1	99.31	0.497	0.598	Rhodospirillales	177006	3338684	Novacetimonas hansenii NBRC 14820	GCF_006539705.1	YES	98.64
	S4_2M_bin.2	100	2.284	0.615	Rhodospirillales	177062	3492679	Komagataeibacter saccharivorans LMG 1582	GCF_003207825.1	YES	97.91
	S4_3M_bin.1	98.5	0	0.608	Rhodospirillales	182278	2664407	Novacetimonas hansenii NBRC 14820	GCF_006539705.1	YES	98.37
	S4_3M_bin.2	100	0	0.615	Rhodospirillales	190732	3459008	Komagataeibacter saccharivorans LMG 1582	GCF_003207825.1	YES	98.16
	S5_L_bin.1	94.19	1.907	0.599	Rhodospirillales	17248	2967748	Novacetimonas hansenii NBRC 14820	GCF_006539705.1	YES	98.92
	S5_L_bin.2	99.5	0.497	0.613	Rhodospirillales	116827	3624471	Komagataeibacter saccharivorans LMG 1582	GCF_003207825.1	YES	98.11
	S5_M_bin.1	96.25	1.243	0.643	Rhodospirillales	65591	3149761	Komagataeibacter rhaeticus LMG 22126	GCF_003207855.1	YES	98.44
	S5_M_bin.2	94.04	0.497	0.642	Rhodospirillales	59639	2743057	Komagataeibacter melomenusus AV436	GCF_013155395.1	YES	98.43
	S5_M_bin.3	94.52	0.497	0.616	Rhodospirillales	17183	2351163	Novacetimonas hansenii NBRC 14820	GCF_006539705.1	YES	98.6
	The species highlighted in red are potentially novel.
	The colour code indicates the MAGs’ completeness, ranging from low (red) to high (green), and contamination, ranging from low (red) to high (blue).

### Sheet: 27_MAGs
	MAGid	Complete		Complete (%)	Fragmented (%)	Missing (%)	Toal BUSCO groups searched	Total length	Dataset	Closely related species	RefSeq	Type strain	ANI	Aligned nucleotides
		Single-copy (%)	Duplicated (%)
Initial experiments	BL.2018_bin.6	96.5	1.9	98.4	0.6	1	2137	11156478	saccharomycetes_odb10	Saccharomyces cerevisiae S288C	GCA_000146045.2	NO	99.42	97.62
	BLB.2018_bin.3	95.5	2	87.5	0.2	2.3	2137	10711098	saccharomycetes_odb10	Saccharomyces cerevisiae S288C	GCA_000146045.2	NO	99.46	98.21
	BM.2018_bin.7	97.3	2.1	99.4	0.1	0.5	2137	11178736	saccharomycetes_odb10	Saccharomyces cerevisiae S288C	GCA_000146045.2	NO	99.41	97.87
	KL.2017_bin.2	91.4	2.8	94.2	2.6	3.2	2137	11360210	saccharomycetes_odb10	Saccharomyces cerevisiae S288C	GCA_000146045.2	NO	99.11	93.42
	KL.2017_bin.3	87.1	3.7	90.8	2.9	6.3	2137	12566728	saccharomycetes_odb10	Brettanomyces anomalus CBS 8139	GCA_011074815.1	YES	99.34	91.35
	KM.2017_bin.6	93.4	0.1	93.5	1.1	5.4	2137	11937908	saccharomycetes_odb10	Brettanomyces anomalus CBS 8139	GCA_011074815.1	YES	99.72	96.52
	KL.2018_bin.3	96.2	2	98.2	0.3	1.5	2137	10903862	saccharomycetes_odb10	Saccharomyces cerevisiae S288C	GCA_000146045.2	NO	99.43	98.12
	KL.2018_bin.4	92.6	0.8	93.4	0.9	5.7	2137	12125559	saccharomycetes_odb10	Brettanomyces anomalus CBS 8139	GCA_011074815.1	YES	99.65	95.12
	KL.2018_bin.6	93.8	0.1	93.9	1	5.1	2137	10402612	saccharomycetes_odb10	Hanseniaspora osmophila NRRL Y-1613	GCA_003707715.2	YES	99.13	92.97
Replicate experiment	S1_3L_bin.6	92.3	0.2	92.5	2.6	4.9	2137	10236681	saccharomycetes_odb10	Pichia kudriavzevii NRRL Y-5396	GCA_030579455.1	YES	99.52	96.64
	S2_1M_bin.6	94.4	0.1	94.5	2.2	3.3	2137	10969451	saccharomycetes_odb10	Pichia membranifaciens NRRL Y-2026	GCA_030573715.1	YES	99.26	96.34
	S2_3M_bin.6	93.2	0.3	93.5	1.9	4.6	2137	10242597	saccharomycetes_odb10	Pichia kudriavzevii NRRL Y-5396	GCA_030579455.1	YES	99.54	97.11
	S3_1L_bin.8	85.4	4.4	89.8	0.3	9.9	2137	10505133	saccharomycetes_odb10	Saccharomyces cerevisiae S288C	GCA_000146045.2	NO	99.14	93.14
	S3_1L_bin.9	83.9	6.6	90.5	1.9	7.6	2137	10789276	saccharomycetes_odb10	Pichia kudriavzevii NRRL Y-5396	GCA_000146045.2	NO	99.03	88.4
	S3_1L_bin.10	93.7	0.3	94	2.2	3.8	2137	10815908	saccharomycetes_odb10	Hanseniaspora vineae NRRL Y-17529	GCA_003707715.2	YES	98.99	83.85
	S3_2L_bin.8	90	1.3	91.3	3.2	5.5	2137	10247594	saccharomycetes_odb10	Pichia kudriavzevii NRRL Y-5396	GCA_030579455.1	YES	99.49	95.41
	S3_2L_bin.9	95.5	0.2	95.7	1.2	3.1	2137	10819198	saccharomycetes_odb10	Hanseniaspora vineae NRRL Y-17529	GCA_003707715.2	YES	99.02	84.64
	S3_3L_bin.7	92.4	0.3	92.7	1.9	5.4	2137	10096957	saccharomycetes_odb10	Pichia kudriavzevii NRRL Y-5396	GCA_030579455.1	YES	99.55	97.3
	S3_1M_bin.7	95.3	2.1	97.4	0.2	2.4	2137	11122959	saccharomycetes_odb10	Saccharomyces cerevisiae S288C	GCA_000146045.2	NO	99.3	97.54
	S3_3M_bin.6	92.4	0.3	92.7	2.1	5.2	2137	10130423	saccharomycetes_odb10	Pichia kudriavzevii NRRL Y-5396	GCA_030579455.1	YES	99.55	97.29
	S4_1L_bin.7	87.4	0.7	88.1	3.4	8.5	2137	9824224	saccharomycetes_odb10	Pichia kudriavzevii NRRL Y-5396	GCA_030579455.1	YES	99.44	95.81
	S4_1L_bin.8	94.8	0.1	94.9	1.5	3.6	2137	10767444	saccharomycetes_odb10	Hanseniaspora vineae NRRL Y-17529	GCA_003707715.2	YES	99.01	84.02
	S4_3L_bin.8	92.6	0.3	92.9	2	5.1	2137	10151723	saccharomycetes_odb10	Pichia kudriavzevii NRRL Y-5396	GCA_030579455.1	YES	99.55	96.99
	S4_3L_bin.9	93.8	0.1	93.9	2.3	3.8	2137	10829459	saccharomycetes_odb10	Hanseniaspora vineae NRRL Y-17529	GCA_003707715.2	YES	99	83.9
	S4_1M_bin.5	85.4	0.2	85.6	6.5	7.9	2137	9991720	saccharomycetes_odb10	Pichia kudriavzevii NRRL Y-5396	GCA_030579455.1	YES	99.53	99.9
	S5_L_bin.4	88.8	0.7	89.5	1.1	9.4	2137	11543530	saccharomycetes_odb10	Brettanomyces anomalus CBS 8139	GCA_011074815.1	YES	99.69	96.73
	S5_M_bin.4	91.2	0.2	91.4	1.3	7.3	2137	11879673	saccharomycetes_odb10	Brettanomyces anomalus CBS 8139	GCA_011074815.1	YES	99.74	97.42
	The colour code indicates the MAGs’ completeness, ranging from low (red) to high (green).
