## Supplementary material for "Possible origins of kombucha in spontaneous fermentation": Table S6

### Sheet: Metrics_Fructobacillus
File	GenBank	Length	Contigs	GC	N50	Source	Source_category
Fructobacillus_americanaquae_KI3_B9	GCA_024029775.1	1414204	1	0.44	1414204	grassland	Plant
Fructobacillus_apis_W13	GCA_023893635.1	1292712	13	0.48	322238	honeybee	Honey
Fructobacillus_broussonetiae_M2_14	GCA_018437275.1	1265753	13	0.46	185189	Paper mulberry	Plant
Fructobacillus_cardui_M131	GCA_023218935.1	1562837	41	0.44	137862	flower	Plant
Fructobacillus_cardui_R_53653	GCA_963580035.1	1642311	15	0.44	192443	bumblebee gut (Bombus lapidarius)	Bee gut
Fructobacillus_cardui_R_82265	GCA_963580785.1	1509807	18	0.44	199641	flower Poppies	Plant
Fructobacillus_cardui_R_82291	GCA_963579915.1	1476049	30	0.44	102280	flower	Plant
Fructobacillus_cardui_R_82641	GCA_963580795.1	1561090	32	0.44	122615	flower	Plant
Fructobacillus_durionis_DSM_19113	GCA_900112405.1	1327392	17	0.45	175703	fermented durian	Fermented food
Fructobacillus_evanidus_LMG_32999	GCA_963580165.1	1728549	27	0.44	214970	bumblebee gut (Bombus lucorum)	Honey/ bee
Fructobacillus_evanidus_R_53534	GCA_963580745.1	1684682	26	0.44	214793	bumblebee gut (Bombus lapidarius)	Honey/ bee
Fructobacillus_evanidus_R_54837	GCA_963580705.1	1690297	24	0.44	215007	bumblebee gut (Bombus lapidarius)	Honey/ bee
Fructobacillus_evanidus_R_55203	GCA_963580715.1	1668747	25	0.44	222053	bumblebee gut (Bombus lapidarius)	Honey/ bee
Fructobacillus_evanidus_R_55214	GCA_963580755.1	1770308	31	0.44	176602	bumblebee gut (Bombus lapidarius)	Honey/ bee
Fructobacillus_evanidus_R_55234	GCA_963580805.1	1684673	27	0.44	214793	bumblebee gut (Bombus lapidarius)	Honey/ bee
Fructobacillus_evanidus_R_55250	GCA_963579665.1	1684486	24	0.44	215008	bumblebee gut (Bombus lapidarius)	Honey/ bee
Fructobacillus_ficulneus_JCM_12225	GCA_001047075.2	1552198	28	0.44	226528	fig	Plant
Fructobacillus_fructosus_13	GCA_023218735.1	1311326	30	0.45	107090	honeybee	Honey/ bee
Fructobacillus_fructosus_DPC_7238	GCA_014489725.1	1383206	28	0.45	155038	plant/flower	Plant
Fructobacillus_fructosus_DSM_20349	GCA_001438695.1	1484857	45	0.45	102024	flower	Plant
Fructobacillus_fructosus_KCTC_3544	GCA_000185045.2	1474908	57	0.45	67613	flower	Plant
Fructobacillus_fructosus_LMG_30234	GCA_963580415.1	1453061	25	0.45	139117	bumblebee gut (Bombus lucorum)	Honey/ bee
Fructobacillus_fructosus_LMG_30235	GCA_963580325.1	1401260	27	0.45	139117	bumblebee gut (Bombus lucorum)	Honey/ bee
Fructobacillus_fructosus_MAG_2	GCA_946476865.1	1337585	16	0.45	131058	honeybee	Honey/ bee
Fructobacillus_fructosus_MAG_1	GCA_946477545.1	1344535	8	0.45	263347	honeybee	Honey/ bee
Fructobacillus_fructosus_MAG_3	GCA_946481725.1	1154282	47	0.46	37723	honeybee	Honey/ bee
Fructobacillus_fructosus_NRIC_1058	GCA_001047095.2	1489862	57	0.45	89458	not applicable	Unknown
Fructobacillus_fructosus_R_53140	GCA_963580475.1	1349004	24	0.45	155632	bumblebee gut (Bombus lucorum)	Honey/ bee
Fructobacillus_fructosus_R_54839	GCA_963580515.1	1506628	20	0.45	130039	bumblebee gut (Bombus lucorum)	Honey/ bee
Fructobacillus_fructosus_R_54866	GCA_963580545.1	1443914	19	0.45	138774	bumblebee gut (Bombus lucorum)	Honey/ bee
Fructobacillus_fructosus_R_55210	GCA_963580695.1	1358926	19	0.45	149112	bumblebee gut (Bombus lucorum)	Honey/ bee
Fructobacillus_papyriferae_M1_10	GCA_018437225.1	1264930	6	0.46	753209	Paper mulberry	Plant
Fructobacillus_papyriferae_M1_13	GCA_021026255.1	1264088	8	0.46	318564	Paper mulberry	Plant
Fructobacillus_papyrifericola_M1_21	GCA_018437235.1	1296716	9	0.48	731438	Paper mulberry	Plant
Fructobacillus_parabroussonetiae_M158	GCA_023218895.1	1297882	18	0.46	204722	flower	Plant
Fructobacillus_parabroussonetiae_S1_1	GCA_018437265.1	1215860	14	0.47	137716	Paper mulberry	Plant
Fructobacillus_pseudoficulneus_DSM_15468	GCA_001047115.2	1413733	15	0.44	283981	fig	Plant
Fructobacillus_sp._CRL_2054	GCA_028764065.1	1326526	27	0.44	101455	fig	Plant
Fructobacillus_sp._EFB_N1_EFB_N1	GCA_001038455.1	1637196	68	0.44	56920	honeybee	Honey/ bee
Fructobacillus_tropaeoli_CRL_2034	GCA_012689235.1	1662049	20	0.45	1007334	fig	Plant
Fructobacillus_tropaeoli_F214_1	GCA_001047135.2	1686944	101	0.44	226443	flower	Plant
Fructobacillus_tropaeoli_LMG_30237	GCA_963580725.1	1663410	31	0.44	113658	bumblebee gut (Bombus lucorum)	Honey/ bee
Fructobacillus_tropaeoli_LMG_30238	GCA_963580375.1	1725899	14	0.44	474232	bumblebee gut (Bombus lucorum)	Honey/ bee
Fructobacillus_tropaeoli_R_53137	GCA_963580735.1	1684369	14	0.44	304465	bumblebee gut (Bombus lucorum)	Honey/ bee
Fructobacillus_tropaeoli_R_55227	GCA_963580685.1	1780121	30	0.44	234727	bumblebee gut (Bombus lucorum)	Honey/ bee
Fructobacillus_tropaeoli_RD012353	GCA_016860625.1	1752368	18	0.44	280510	flower	Plant
KL.2017_bin.1		1672580	35	0.44	103807	this study	This study
KM.2017_bin.1		1592044	20	0.45	113184	this study	This study
S1_1L_bin.2		1669519	17	0.44	163363	this study	This study
S1_2L_bin.1		1653776	18	0.45	127510	this study	This study
S1_3L_bin.2		1656514	18	0.45	127510	this study	This study
S2_1M_bin.2		1630862	23	0.45	104037	this study	This study
S3_1L_bin.3		1536088	108	0.44	22039	this study	This study
S3_3L_bin.5		1654866	21	0.45	127510	this study	This study
S3_1M_bin.4		1656799	25	0.44	110526	this study	This study
S3_3M_bin.3		1577962	53	0.44	44067	this study	This study
S4_3L_bin.7		1655363	21	0.45	117686	this study	This study
Leuconostoc mesenteroides subsp. mesenteroides ATCC 8293	GCA_000014445.1	2075763	2	0.38	2038396	fermenting olives	Fermented food

### Sheet: ANI_F.evanidus
#ANIb results
	LMG_32999	R_53534	R_54837	R_55203	R_55214	R_55234	R_55250	KL.2017_bin.1	KM.2017_bin.1	S1_1L_bin.2	S1_2L_bin.1	S1_3L_bin.2	S2_1M_bin.2	S3_1L_bin.3	S3_3L_bin.5	S3_1M_bin.4	S3_3M_bin.3	S4_3L_bin.7
LMG_32999	*	99.78	99.78	99.73	99.85	99.78	99.78	99.83	99.61	99.69	99.65	99.65	99.55	99.42	99.59	99.73	99.37	99.59
R_53534	99.94	*	99.91	99.88	99.96	100	100	99.93	99.72	99.87	99.81	99.81	99.7	99.57	99.77	99.85	99.59	99.76
R_54837	99.55	99.54	*	99.49	100	99.53	99.54	99.48	99.23	99.45	99.41	99.41	99.28	99.14	99.35	99.42	99.18	99.35
R_55203	99.81	99.84	99.81	*	99.83	99.84	99.84	99.84	99.61	99.83	99.82	99.82	99.65	99.6	99.69	99.78	99.45	99.69
R_55214	99.51	99.48	99.86	99.4	*	99.47	99.48	99.43	99.18	99.28	99.23	99.23	99.12	99	99.19	99.3	99.14	99.18
R_55234	99.93	100	99.91	99.9	99.96	*	100	99.92	99.67	99.84	99.8	99.79	99.63	99.51	99.7	99.81	99.47	99.69
R_55250	99.94	100	99.9	99.89	99.96	100	*	99.9	99.74	99.83	99.81	99.8	99.71	99.51	99.74	99.83	99.54	99.74
KL.2017_bin.1	99.95	99.87	99.93	99.91	99.93	99.87	99.87	*	99.71	99.83	99.78	99.78	99.66	99.52	99.73	99.83	99.54	99.74
KM.2017_bin.1	99.98	99.95	99.93	99.95	99.94	99.95	99.95	100	*	99.91	99.92	99.92	99.9	99.63	99.92	99.89	99.58	99.91
S1_1L_bin.2	99.81	99.78	99.9	99.91	99.77	99.78	99.78	99.85	99.67	*	99.98	99.97	99.87	99.69	99.89	99.99	99.66	99.9
S1_2L_bin.1	99.82	99.81	99.91	99.92	99.78	99.81	99.81	99.84	99.7	99.99	*	100	99.88	99.74	99.9	99.97	99.62	99.89
S1_3L_bin.2	99.79	99.76	99.9	99.92	99.76	99.76	99.76	99.83	99.67	99.99	100	*	99.84	99.69	99.85	99.97	99.6	99.84
S2_1M_bin.2	99.81	99.8	99.88	99.9	99.77	99.8	99.8	99.84	99.81	100	100	100	*	99.66	100	99.98	99.65	100
S3_1L_bin.3	99.8	99.78	99.9	99.93	99.78	99.78	99.78	99.83	99.84	99.99	99.95	99.95	99.93	*	100	99.99	99.95	99.99
S3_3L_bin.5	99.84	99.8	99.88	99.91	99.8	99.8	99.8	99.89	99.78	99.99	99.98	99.98	99.97	99.72	*	99.97	99.68	100
S3_1M_bin.4	99.8	99.81	99.91	99.92	99.77	99.81	99.81	99.83	99.8	99.99	99.93	99.94	99.93	99.68	99.99	*	99.93	99.99
S3_3M_bin.3	99.83	99.79	99.9	99.92	99.82	99.79	99.79	99.87	99.73	99.98	99.96	99.95	99.84	99.81	99.87	99.97	*	99.87
S4_3L_bin.7	99.81	99.81	99.89	99.9	99.78	99.81	99.81	99.84	99.77	99.99	99.97	99.97	99.95	99.64	100	99.97	99.65	*
The colour code indicates the ANI values ranging from low (red) to high (green).
