## Supplementary material for "Possible origins of kombucha in spontaneous fermentation": Table S8

### Sheet: All_beverages
Study	Sample name	Type	ID	Origin	Substrate	State/Stage	Fermentation	Fermentation time	Sample Accesion	Run Accession	Other infomation
Leech et al., 2020	Beer_FS09	Beer	FS09	UK	Sugar	Liquid	Spontaneous	-	SAMEA6167697	ERR4757812	Ginger beer
Leech et al., 2020	Cereal_FS03	Cereal	FS03	UK	Sugar	Liquid	Starter	-	SAMEA6167692	ERR4757807	Boza
Leech et al., 2020	Fruit_FS06	Fruit	FS06	UK	Sugar	Solid	Spontaneous	-	SAMEA6167694	ERR4757809	Orange
Leech et al., 2020	Fruit_FS08	Fruit	FS08	Mexico	Sugar	Liquid	Spontaneous	-	SAMEA6167696	ERR4757811	Tepache
Leech et al., 2020	Fruit_FS61	Fruit	FS61	Ireland	Sugar	Liquid	Starter	-	SAMEA6167744	ERR4757859	Lemon and ginger fizz
Leech et al., 2020	Mead_FS26	Honey	FS26	Ireland	Sugar	Liquid	Spontaneous	-	SAMEA6167709	ERR4757824	Mead
Leech et al., 2020	Kombucha_vinegar_FS34	Kombucha	FS34	Ireland	Sugar	Liquid	Starter	-	SAMEA6167717	ERR4757832	Kombucha vinegar
Leech et al., 2020	Kombucha_FS40	Kombucha	FS40	Ireland	Sugar	Liquid	Starter	-	SAMEA6167723	ERR4757838	Kombucha
Leech et al., 2020	Kombucha_FS55	Kombucha	FS55	Ireland	Sugar	Liquid	Starter	-	SAMEA6167738	ERR4757853	Kombucha
Leech et al., 2020	Kvass_FS01	Kvass	FS01	Russia	Sugar	Liquid	Starter	-	SAMEA6167690	ERR4757805	Bread kvass
Leech et al., 2020	Vinegar_FS41	Vinegar	FS41	Ireland	Sugar	Liquid	Starter	-	SAMEA6167724	ERR4757839	Apple cider vinegar
Leech et al., 2020	Water_kefir_FS13	Water kefir	FS13	UK	Sugar	Liquid	Starter	-	SAMEA6167701	ERR4757816	Water kefir
Leech et al., 2020	Water_kefir_FS31	Water kefir	FS31	Ireland	Sugar	Liquid	Starter	-	SAMEA6167714	ERR4757829	Water kefir hibiscus
Leech et al., 2020	Water_kefir_FS32	Water kefir	FS32	Ireland	Sugar	Liquid	Starter	-	SAMEA6167715	ERR4757830	Water kefir lemon
Leech et al., 2020	Water_kefir_FS33	Water kefir	FS33	Ireland	Sugar	Liquid	Starter	-	SAMEA6167716	ERR4757831	Water kefir ginger
Leech et al., 2020	Water_kefir_FS44	Water kefir	FS44	Ireland	Sugar	Liquid	Starter	-	SAMEA6167727	ERR4757842	Water kefir (pear, ginger, and honey)
Leech et al., 2020	Water_kefir_FS45	Water kefir	FS45	Ireland	Sugar	Liquid	Starter	-	SAMEA6167728	ERR4757843	Water kefir (pear, ginger, and sugar)
Leech et al., 2020	Water_kefir_FS56	Water kefir	FS56	Ireland	Sugar	Liquid	Starter	-	SAMEA6167739	ERR4757854	Cherry water kefir
Gao et al., 2024	Vinegar_V1_1	Vinegar	V1_1	China	Rice	Liquid	Starter	9 days	SAMN34073940	SRR24070272	Monascus rice vinegar
Gao et al., 2024	Vinegar_V1_2	Vinegar	V1_2	China	Rice	Liquid	Starter	9 days	SAMN34073941	SRR24070271	Monascus rice vinegar
Gao et al., 2024	Vinegar_V1_3	Vinegar	V1_3	China	Rice	Liquid	Starter	9 days	SAMN34073942	SRR24070268	Monascus rice vinegar
Gao et al., 2024	Vinegar_V2_1	Vinegar	V2_1	China	Rice	Liquid	Starter	18 days	SAMN34073943	SRR24070267	Monascus rice vinegar
Gao et al., 2024	Vinegar_V2_2	Vinegar	V2_2	China	Rice	Liquid	Starter	18 days	SAMN34073944	SRR24070266	Monascus rice vinegar
Gao et al., 2024	Vinegar_V2_3	Vinegar	V2_3	China	Rice	Liquid	Starter	18 days	SAMN34073945	SRR24070265	Monascus rice vinegar
Gao et al., 2024	Vinegar_V3_1	Vinegar	V3_1	China	Rice	Liquid	Starter	27 days	SAMN34073946	SRR24070264	Monascus rice vinegar
Gao et al., 2024	Vinegar_V3_2	Vinegar	V3_2	China	Rice	Liquid	Starter	27 days	SAMN34073947	SRR24070263	Monascus rice vinegar
Gao et al., 2024	Vinegar_V3_3	Vinegar	V3_3	China	Rice	Liquid	Starter	27 days	SAMN34073948	SRR24070262	Monascus rice vinegar
Gao et al., 2024	Vinegar_V4_1	Vinegar	V4_1	China	Rice	Liquid	Starter	36 days	SAMN34073949	SRR24070261	Monascus rice vinegar
Gao et al., 2024	Vinegar_V4_2	Vinegar	V4_2	China	Rice	Liquid	Starter	36 days	SAMN34073950	SRR24070270	Monascus rice vinegar
Gao et al., 2024	Vinegar_V4_3	Vinegar	V4_3	China	Rice	Liquid	Starter	36 days	SAMN34073951	SRR24070269	Monascus rice vinegar
Chacón-Vargas et al., 2020	Pulque_aguamiel_AM	Pulque	AM	Mexico	agave sap	Liquid	-	0h	SRS6087088	SRR10997050	Extracted aguamiel-AM
Chacón-Vargas et al., 2020	Pulque_PQ	Pulque	PQ	Mexico	agave sap	Liquid	Backslopping	0h	SRS6087089	SRR10997049	-
Chacón-Vargas et al., 2020	Pulque_T0	Pulque	T0	Mexico	agave sap	Liquid	Backslopping	0h	SRS6087094	SRR10997048	-
Chacón-Vargas et al., 2020	Pulque_T3	Pulque	T3	Mexico	agave sap	Liquid	Backslopping	3h	SRS6087090	SRR10997047	-
Chacón-Vargas et al., 2020	Pulque_T6	Pulque	T6	Mexico	agave sap	Liquid	Backslopping	6h	SRS6087091	SRR10997046	-
Arikan et al., 2020	Kombucha_AS3	Kombucha	AS3	Turkey	Sugar	Liquid	Starter	3 days	SAMEA104314677	ERR2135518	Local family A -AS3
Arikan et al., 2020	Kombucha_AS10	Kombucha	AS10	Turkey	Sugar	Liquid	Starter	10 days	SAMEA104314678	ERR2135519	Local family A - AS10
Arikan et al., 2020	Kombucha_AS15	Kombucha	AS15	Turkey	Sugar	Liquid	Starter	15 days	SAMEA104314679	ERR2437614	Local family A - AS15
Arikan et al., 2020	Kombucha_AP3	Kombucha	AP3	Turkey	Sugar	Solid	Starter	3 days	SAMEA104314608	ERR2135449	Local family A - AP3
Arikan et al., 2020	Kombucha_AP10	Kombucha	AP10	Turkey	Sugar	Solid	Starter	10 days	SAMEA104222288	ERR2102261	Local family A - AP10
Arikan et al., 2020	Kombucha_AP15	Kombucha	AP15	Turkey	Sugar	Solid	Starter	15 days	SAMEA104307662	ERR2126384	Local family A - AP15
Arikan et al., 2020	Kombucha_BS3	Kombucha	BS3	Turkey	Sugar	Liquid	Starter	3 days	SAMEA104314615	ERR2401482	Local family B -BS3
Arikan et al., 2020	Kombucha_BS10	Kombucha	BS10	Turkey	Sugar	Liquid	Starter	10 days	SAMEA104216920	ERR2437613	Local family B -BS10
Arikan et al., 2020	Kombucha_BS15	Kombucha	BS15	Turkey	Sugar	Liquid	Starter	15 days	SAMEA104314616	ERR2135457	Local family B - BS15
Arikan et al., 2020	Kombucha_BP3	Kombucha	BP3	Turkey	Sugar	Solid	Starter	3 days	SAMEA104312846	ERR2401479	Local family B - BP3
Arikan et al., 2020	Kombucha_BP10	Kombucha	BP10	Turkey	Sugar	Solid	Starter	10 days	SAMEA104312991	ERR2401480	Local family B - BP10
Arikan et al., 2020	Kombucha_BP15	Kombucha	BP15	Turkey	Sugar	Solid	Starter	15 days	SAMEA104314602	ERR2401481	Local family B - BP15
Landis et al., 2022	Kombucha_CQ	Kombucha	CQ	US	Sugar	Liquid	Starter	-	SAMN27958069	SRR19040851	-
Landis et al., 2022	Kombucha_CTG	Kombucha	CTG	US	Sugar	Liquid	Starter	-	SAMN27958070	SRR19040849	-
Landis et al., 2022	Kombucha_CXT	Kombucha	CXT	US	Sugar	Liquid	Starter	-	SAMN27958071	SRR19040826	-
Landis et al., 2022	Kombucha_D	Kombucha	D	US	Sugar	Liquid	Starter	-	SAMN27958072	SRR19040808	-
Landis et al., 2022	Kombucha_DI	Kombucha	DI	US	Sugar	Liquid	Starter	-	SAMN27958073	SRR19040806	-
Landis et al., 2022	Kombucha_EC	Kombucha	EC	US	Sugar	Liquid	Starter	-	SAMN27958074	SRR19040804	-
Landis et al., 2022	Kombucha_HQ	Kombucha	HQ	US	Sugar	Liquid	Starter	-	SAMN27958075	SRR19040802	-
Landis et al., 2022	Kombucha_IHC	Kombucha	IHC	US	Sugar	Liquid	Starter	-	SAMN27958076	SRR19040800	-
Landis et al., 2022	Kombucha_LC	Kombucha	LC	US	Sugar	Liquid	Starter	-	SAMN27958077	SRR19040798	-
Landis et al., 2022	Kombucha_LCK	Kombucha	LCK	US	Sugar	Liquid	Starter	-	SAMN27958078	SRR19040796	-
Landis et al., 2022	Kombucha_LL	Kombucha	LL	US	Sugar	Liquid	Starter	-	SAMN27958079	SRR19040847	-
Landis et al., 2022	Kombucha_MCC	Kombucha	MCC	US	Sugar	Liquid	Starter	-	SAMN27958080	SRR19040845	-
Landis et al., 2022	Kombucha_MD	Kombucha	MD	US	Sugar	Liquid	Starter	-	SAMN27958081	SRR19040843	-
Landis et al., 2022	Kombucha_MMM	Kombucha	MMM	US	Sugar	Liquid	Starter	-	SAMN27958082	SRR19040840	-
Landis et al., 2022	Kombucha_N	Kombucha	N	US	Sugar	Liquid	Starter	-	SAMN27958083	SRR19040838	-
Landis et al., 2022	Kombucha_NG	Kombucha	NG	US	Sugar	Liquid	Starter	-	SAMN27958085	SRR19040836	-
Landis et al., 2022	Kombucha_NH	Kombucha	NH	US	Sugar	Liquid	Starter	-	SAMN27958086	SRR19040834	-
Landis et al., 2022	Kombucha_O	Kombucha	O	US	Sugar	Liquid	Starter	-	SAMN27958087	SRR19040832	-
Landis et al., 2022	Kombucha_QU	Kombucha	QU	US	Sugar	Liquid	Starter	-	SAMN27958088	SRR19040830	-
Landis et al., 2022	Kombucha_SD	Kombucha	SD	US	Sugar	Liquid	Starter	-	SAMN27958089	SRR19040828	-
Landis et al., 2022	Kombucha_TU	Kombucha	TU	US	Sugar	Liquid	Starter	-	SAMN27958090	SRR19040824	-
Landis et al., 2022	Kombucha_UOT	Kombucha	UOT	US	Sugar	Liquid	Starter	-	SAMN27958091	SRR19040822	-
Landis et al., 2022	Kombucha_UOU	Kombucha	UOU	US	Sugar	Liquid	Starter	-	SAMN27958092	SRR19040820	-
Suhre et al., 2025	Kombucha_Inoculum	Kombucha	I	BR	Sugar	Liquid	Starter	-	SAMN45096689	SRS23403356	-
Suhre et al., 2025	Kombucha_Araca2	Kombucha	AF2	BR	Araçá	Liquid	Starter	2 days	SAMN45096693	SRS23403368	-
Suhre et al., 2025	Kombucha_Araca5	Kombucha	AF5	BR	Araçá	Liquid	Starter	5 days	SAMN45096695	SRS23403369	-
Suhre et al., 2025	Kombucha_Araca7	Kombucha	AF7	BR	Araçá	Liquid	Starter	7 days	SAMN45096697	SRS23403370	-
Suhre et al., 2025	Kombucha_Araca10	Kombucha	AF10	BR	Araçá	Liquid	Starter	10 days	SAMN45096699	SRS23403360	-
Suhre et al., 2025	Kombucha_Butia2	Kombucha	BF2	BR	Butiá	Liquid	Starter	2 days	SAMN45096703	SRS23403358	-
Suhre et al., 2025	Kombucha_Butia5	Kombucha	BF5	BR	Butiá	Liquid	Starter	5 days	SAMN45096705	SRS23403357	-
Suhre et al., 2025	Kombucha_Butia7	Kombucha	BF7	BR	Butiá	Liquid	Starter	7 days	SAMN45096707	SRS23403359	-
Suhre et al., 2025	Kombucha_Butia10	Kombucha	BF10	BR	Butiá	Liquid	Starter	10 days	SAMN45096709	SRS23403361	-
Suhre et al., 2025	Kombucha_Jaboticaba2	Kombucha	JF2	BR	Jaboticaba	Liquid	Starter	2 days	SAMN45096713	SRS23403362	-
Suhre et al., 2025	Kombucha_Jaboticaba5	Kombucha	JF5	BR	Jaboticaba	Liquid	Starter	5 days	SAMN45096715	SRS23403366	-
Suhre et al., 2025	Kombucha_Jaboticaba7	Kombucha	JF7	BR	Jaboticaba	Liquid	Starter	7 days	SAMN45096717	SRS23403365	-
Suhre et al., 2025	Kombucha_Jaboticaba10	Kombucha	JF10	BR	Jaboticaba	Liquid	Starter	10 days	SAMN45096719	SRS23403367	-
Sterness et al., 2017	wine_Control1_A	Wine	Control1_A	AUS	Grape	Liquid	Starter	-	SRS1208457	SRR3017086	-
Sterness et al., 2017	wine_Control1_C	Wine	Control1_C	AUS	Grape	Liquid	Starter	-	SRS1208456	SRR3017087	-
Sterness et al., 2017	wine_Control2_A	Wine	Control2_A	AUS	Grape	Liquid	Starter	-	SRS1208455	SRR3017088	-
Sterness et al., 2017	wine_Control2_C	Wine	Control2_C	AUS	Grape	Liquid	Starter	-	SRS1208454	SRR3017089	-
Sterness et al., 2017	wine_T1D1_A	Wine	T1D1_A	AUS	Grape	Liquid	Spontaneous	-	SRS1208453	SRR3017090	-
Sterness et al., 2017	wine_T1D1_B	Wine	T1D1_B	AUS	Grape	Liquid	Spontaneous	-	SRS1208452	SRR3017091	-
Sterness et al., 2017	wine_T2D1_A	Wine	T2D1_A	AUS	Grape	Liquid	Spontaneous	-	SRS1208451	SRR3017092	-
Sterness et al., 2017	wine_T2D1_B	Wine	T2D1_B	AUS	Grape	Liquid	Spontaneous	-	SRS1208450	SRR3017093	-
Sterness et al., 2017	wine_T2D3_A	Wine	T2D3_A	AUS	Grape	Liquid	Spontaneous	-	SRS1208449	SRR3017094	-
Sterness et al., 2017	wine_T2D3_B	Wine	T2D3_B	AUS	Grape	Liquid	Spontaneous	-	SRS1208448	SRR3017095	-
Sterness et al., 2017	wine_Y1D1_A	Wine	Y1D1_A	AUS	Grape	Liquid	Spontaneous	-	SRS1208447	SRR3017096	-
Sterness et al., 2017	wine_Y1D1_B	Wine	Y1D1_B	AUS	Grape	Liquid	Spontaneous	-	SRS1208446	SRR3017097	-
Sterness et al., 2017	wine_Y2D1_A	Wine	Y2D1_A	AUS	Grape	Liquid	Spontaneous	-	SRS1208445	SRR3017098	-
Sterness et al., 2017	wine_Y2D1_B	Wine	Y2D1_B	AUS	Grape	Liquid	Spontaneous	-	SRS1208444	SRR3017099	-
Sterness et al., 2017	wine_Y2D3_A	Wine	Y2D3_A	AUS	Grape	Liquid	Spontaneous	-	SRS1208443	SRR3017100	-
Sterness et al., 2017	wine_Y2D3_B	Wine	Y2D3_B	AUS	Grape	Liquid	Spontaneous	-	SRS1208442	SRR3017101	-
Sterness et al., 2017	wine_Y3D1_A	Wine	Y3D1_A	AUS	Grape	Liquid	Spontaneous	-	SRS1208441	SRR3017102	-
Sterness et al., 2017	wine_Y3D1_B	Wine	Y3D1_B	AUS	Grape	Liquid	Spontaneous	-	SRS1208440	SRR3017103	-
Sterness et al., 2017	wine_Y3D3_A	Wine	Y3D3_A	AUS	Grape	Liquid	Spontaneous	-	SRS1208439	SRR3017104	-
Sterness et al., 2017	wine_Y3D3_B	Wine	Y3D3_B	AUS	Grape	Liquid	Spontaneous	-	SRS1208438	SRR3017105	-
Li et al., 2018	Tea_puerhtea1	Tea	puerhtea1	China	Tea	Liquid	Spontaneous	15 days	SAMN08470018	SRR6680340	D15-1
Li et al., 2018	Tea_puerhtea2	Tea	puerhtea2	China	Tea	Liquid	Spontaneous	15 days	SAMN08470019	SRR6680339	D15-2
Li et al., 2018	Tea_puerhtea3	Tea	puerhtea3	China	Tea	Liquid	Spontaneous	15 days	SAMN08470020	SRR6680338	D15-3
Li et al., 2018	Tea_puerhtea4	Tea	puerhtea4	China	Tea	Liquid	Spontaneous	30 days	SAMN08470021	SRR6680337	D30-1
Li et al., 2018	Tea_puerhtea5	Tea	puerhtea5	China	Tea	Liquid	Spontaneous	30 days	SAMN08470022	SRR6680342	D30-2
Li et al., 2018	Tea_puerhtea6_a	Tea	puerhtea6_a	China	Tea	Liquid	Spontaneous	30 days	SAMN08470023	SRR6685439	D30-3
Verce et al., 2019	Water_kefir_L24	Water kefir	L24	BEL	Sugar	Liquid	Starter	24h	ERS1807706	ERR2021947	Sugar+fig extract
Verce et al., 2019	Water_kefir_G24	Water kefir	G24	BEL	Sugar	Grain	Starter	24h	ERS1807707	ERR2021948	Sugar+fig extract
Verce et al., 2019	Water_kefir_L72	Water kefir	L72	BEL	Sugar	Liquid	Starter	72h	ERS1807708	ERR2021949	Sugar+fig extract
Verce et al., 2019	Water_kefir_G72	Water kefir	G72	BEL	Sugar	Grain	Starter	72h	ERS1807709	ERR2021950	Sugar+fig extract
DeRoss et al., 2020	Beer_B24M	Beer	B24M	BEL	Barley	Liquid	Spontaneous	24 months	SAMEA4858468	ERR12406216	-
DeRoss et al., 2020	Beer_B9M	Beer	B9M	BEL	Barley	Liquid	Spontaneous	9 months	SAMEA4858466	ERR12406214	-
DeRoss et al., 2020	Beer_B3D	Beer	B3D	BEL	Barley	Liquid	Spontaneous	3 days	SAMEA4858463	ERR12406211	-
DeRoss et al., 2020	Beer_B3W	Beer	B3W	BEL	Barley	Liquid	Spontaneous	3 weeks	SAMEA4858464	ERR12406212	-
DeRoss et al., 2020	Beer_B3M	Beer	B3M	BEL	Barley	Liquid	Spontaneous	3 months	SAMEA4858465	ERR12406213	-
DeRoss et al., 2020	Beer_B13M	Beer	B13M	BEL	Barley	Liquid	Spontaneous	13 months	SAMEA4858467	ERR12406215	-
Breselge et al., 2025	WK001_1_L_48h	Water kefir	WK.01	Ireland	Sugar	Liquid	Starter	48h	SAMN37604469	SRR26216112	-
Breselge et al., 2025	WK002_1_L_48h	Water kefir	WK.02	UK	Sugar	Liquid	Starter	48h	SAMN37604474	SRR26215861	-
Breselge et al., 2025	WK003_1_L_48h	Water kefir	WK.03	Ireland	Sugar	Liquid	Starter	48h	SAMN37604481	SRR26215922	-
Breselge et al., 2025	WK004_1_L_48h	Water kefir	WK.04	Germany	Sugar	Liquid	Starter	48h	SAMN37604486	SRR26216035	-
Breselge et al., 2025	WK005_1_L_48h	Water kefir	WK.05	Ireland	Sugar	Liquid	Starter	48h	SAMN37604491	SRR26216007	-
Breselge et al., 2025	WK006_1_L_48h	Water kefir	WK.06	Germany	Sugar	Liquid	Starter	48h	SAMN37604496	SRR26215994	-
Breselge et al., 2025	WK007_1_L_48h	Water kefir	WK.07	Germany	Sugar	Liquid	Starter	48h	SAMN37604501	SRR26215988	-
Breselge et al., 2025	WK008_1_L_48h	Water kefir	WK.08	Spain	Sugar	Liquid	Starter	48h	SAMN37604506	SRR26215983	-
Breselge et al., 2025	WK009_1_L_48h	Water kefir	WK.09	Germany	Sugar	Liquid	Starter	48h	SAMN37604511	SRR26215977	-
Breselge et al., 2025	WK010_1_L_48h	Water kefir	WK.10	Italy	Sugar	Liquid	Starter	48h	SAMN37604516	SRR26215888	-
Breselge et al., 2025	WK011_1_L_48h	Water kefir	WK.11	Germany	Sugar	Liquid	Starter	48h	SAMN37604521	SRR26215882	-
Breselge et al., 2025	WK012_1_L_48h	Water kefir	WK.12	Italy	Sugar	Liquid	Starter	48h	SAMN37604526	SRR26215877	-
Breselge et al., 2025	WK013_1_L_48h	Water kefir	WK.13	Germany	Sugar	Liquid	Starter	48h	SAMN37604531	SRR26215871	-
Breselge et al., 2025	WK014_1_L_48h	Water kefir	WK.14	Denmark	Sugar	Liquid	Starter	48h	SAMN37604536	SRR26215866	-
Breselge et al., 2025	WK015_1_L_48h	Water kefir	WK.15	Germany	Sugar	Liquid	Starter	48h	SAMN37604541	SRR26215777	-
Breselge et al., 2025	WK016_1_L_48h	Water kefir	WK.16	Germany	Sugar	Liquid	Starter	48h	SAMN37604546	SRR26215772	-
Breselge et al., 2025	WK017_1_L_48h	Water kefir	WK.17	UK	Sugar	Liquid	Starter	48h	SAMN37604551	SRR26215766	-
Breselge et al., 2025	WK018_1_L_48h	Water kefir	WK.18	UK	Sugar	Liquid	Starter	48h	SAMN37604556	SRR26215761	-
Breselge et al., 2025	WK019_1_L_48h	Water kefir	WK.19	UK	Sugar	Liquid	Starter	48h	SAMN37604561	SRR26216109	-
Breselge et al., 2025	WK020_1_L_48h	Water kefir	WK.20	UK	Sugar	Liquid	Starter	48h	SAMN37604566	SRR26216104	-
Breselge et al., 2025	WK021_1_L_48h	Water kefir	WK.21	Germany	Sugar	Liquid	Starter	48h	SAMN37604571	SRR26216098	-
Breselge et al., 2025	WK022_1_L_48h	Water kefir	WK.22	France	Sugar	Liquid	Starter	48h	SAMN37604576	SRR26216093	-
Breselge et al., 2025	WK023_1_L_48h	Water kefir	WK.23	Ireland	Sugar	Liquid	Starter	48h	SAMN37604581	SRR26216086	-
Breselge et al., 2025	WK024_1_L_48h	Water kefir	WK.24	Germany	Sugar	Liquid	Starter	48h	SAMN37604586	SRR26215970	-
Breselge et al., 2025	WK025_1_L_48h	Water kefir	WK.25	UK	Sugar	Liquid	Starter	48h	SAMN37604591	SRR26215964	-
Breselge et al., 2025	WK026_1_L_48h	Water kefir	WK.26	Austria	Sugar	Liquid	Starter	48h	SAMN37604596	SRR26215959	-
Breselge et al., 2025	WK027_1_L_48h	Water kefir	WK.27	Austria	Sugar	Liquid	Starter	48h	SAMN37604601	SRR26215953	-
Breselge et al., 2025	WK028_1_L_48h	Water kefir	WK.28	UK	Sugar	Liquid	Starter	48h	SAMN37604606	SRR26215948	-
Breselge et al., 2025	WK029_1_L_48h	Water kefir	WK.29	USA	Sugar	Liquid	Starter	48h	SAMN37604611	SRR26215858	-
Breselge et al., 2025	WK030_1_L_48h	Water kefir	WK.30	UK	Sugar	Liquid	Starter	48h	SAMN37604616	SRR26215853	-
Breselge et al., 2025	WK031_1_L_48h	Water kefir	WK.31	Spain	Sugar	Liquid	Starter	48h	SAMN37604621	SRR26215847	-
Breselge et al., 2025	WK032_1_L_48h	Water kefir	WK.32	Indonesia	Sugar	Liquid	Starter	48h	SAMN37604626	SRR26215842	-
Breselge et al., 2025	WK033_1_L_48h	Water kefir	WK.33	Italy	Sugar	Liquid	Starter	48h	SAMN37604631	SRR26215836	-
Breselge et al., 2025	WK034_1_L_48h	Water kefir	WK.34	Canada	Sugar	Liquid	Starter	48h	SAMN37604636	SRR26216082	-
Breselge et al., 2025	WK035_1_L_48h	Water kefir	WK.35	Singapore	Sugar	Liquid	Starter	48h	SAMN37604641	SRR26216076	-
Breselge et al., 2025	WK036_1_L_48h	Water kefir	WK.36	UK	Sugar	Liquid	Starter	48h	SAMN37604646	SRR26216071	-
Breselge et al., 2025	WK037_1_L_48h	Water kefir	WK.37	Australia	Sugar	Liquid	Starter	48h	SAMN37604651	SRR26216065	-
Breselge et al., 2025	WK038_1_L_48h	Water kefir	WK.38	USA	Sugar	Liquid	Starter	48h	SAMN37604656	SRR26216060	-
Breselge et al., 2025	WK039_1_L_48h	Water kefir	WK.39	USA	Sugar	Liquid	Starter	48h	SAMN37604661	SRR26215941	-
Breselge et al., 2025	WK040_1_L_48h	Water kefir	WK.40	Canada	Sugar	Liquid	Starter	48h	SAMN37604666	SRR26215936	-
Breselge et al., 2025	WK041_1_L_48h	Water kefir	WK.41	Singapore	Sugar	Liquid	Starter	48h	SAMN37604671	SRR26215930	-
Breselge et al., 2025	WK042_1_L_48h	Water kefir	WK.42	Estonia	Sugar	Liquid	Starter	48h	SAMN37604676	SRR26215925	-
Breselge et al., 2025	WK043_1_L_48h	Water kefir	WK.43	France	Sugar	Liquid	Starter	48h	SAMN37604681	SRR26215919	-
Breselge et al., 2025	WK044_1_L_48h	Water kefir	WK.44	Malaysia	Sugar	Liquid	Starter	48h	SAMN37604686	SRR26215831	-
Breselge et al., 2025	WK045_1_L_48h	Water kefir	WK.45	Malaysia	Sugar	Liquid	Starter	48h	SAMN37604691	SRR26215825	-
Breselge et al., 2025	WK046_1_L_48h	Water kefir	WK.46	Singapore	Sugar	Liquid	Starter	48h	SAMN37604696	SRR26215820	-
Breselge et al., 2025	WK047_1_L_48h	Water kefir	WK.47	Australia	Sugar	Liquid	Starter	48h	SAMN37604701	SRR26215814	-
Breselge et al., 2025	WK048_1_L_48h	Water kefir	WK.48	France	Sugar	Liquid	Starter	48h	SAMN37604706	SRR26215809	-
Breselge et al., 2025	WK049_1_L_48h	Water kefir	WK.49	France	Sugar	Liquid	Starter	48h	SAMN37604711	SRR26216054	-
Breselge et al., 2025	WK050_1_L_48h	Water kefir	WK.50	Italy	Sugar	Liquid	Starter	48h	SAMN37604716	SRR26216049	-
Breselge et al., 2025	WK051_1_L_48h	Water kefir	WK.51	France	Sugar	Liquid	Starter	48h	SAMN37604721	SRR26216043	-
Breselge et al., 2025	WK052_2_L_48h	Water kefir	WK.52	France	Sugar	Liquid	Starter	48h	SAMN37604729	SRR26216034	-
Breselge et al., 2025	WK053_1_L_48h	Water kefir	WK.53	France	Sugar	Liquid	Starter	48h	SAMN37604731	SRR26216032	-
Breselge et al., 2025	WK054_1_L_48h	Water kefir	WK.54	France	Sugar	Liquid	Starter	48h	SAMN37604736	SRR26215804	-
Breselge et al., 2025	WK055_1_L_48h	Water kefir	WK.55	Austria	Sugar	Liquid	Starter	48h	SAMN37604741	SRR26215798	-
Breselge et al., 2025	WK056_1_L_48h	Water kefir	WK.56	Austria	Sugar	Liquid	Starter	48h	SAMN37604746	SRR26215793	-
Breselge et al., 2025	WK057_1_L_48h	Water kefir	WK.57	Norway	Sugar	Liquid	Starter	48h	SAMN37604751	SRR26215787	-
Breselge et al., 2025	WK058_1_L_48h	Water kefir	WK.58	South Africa	Sugar	Liquid	Starter	48h	SAMN37604756	SRR26215782	-
Breselge et al., 2025	WK059_1_L_48h	Water kefir	WK.59	USA	Sugar	Liquid	Starter	48h	SAMN37604761	SRR26216026	-
Breselge et al., 2025	WK060_1_L_48h	Water kefir	WK.60	Austria	Sugar	Liquid	Starter	48h	SAMN37604766	SRR26216021	-
Breselge et al., 2025	WK061_1_L_48h	Water kefir	WK.61	Beldium	Sugar	Liquid	Starter	48h	SAMN37604771	SRR26216015	-
Breselge et al., 2025	WK062_1_L_48h	Water kefir	WK.62	France	Sugar	Liquid	Starter	48h	SAMN37604776	SRR26216010	-
Breselge et al., 2025	WK063_1_L_48h	Water kefir	WK.63	Canada	Sugar	Liquid	Starter	48h	SAMN37604781	SRR26216004	-
Breselge et al., 2025	WK064_1_L_48h	Water kefir	WK.64	France	Sugar	Liquid	Starter	48h	SAMN37604786	SRR26215915	-
Breselge et al., 2025	WK065_1_L_48h	Water kefir	WK.65	USA	Sugar	Liquid	Starter	48h	SAMN37604791	SRR26215909	-
Breselge et al., 2025	WK066_1_L_48h	Water kefir	WK.66	Colombia	Sugar	Liquid	Starter	48h	SAMN37604796	SRR26215904	-
Breselge et al., 2025	WK067_1_L_48h	Water kefir	WK.67	USA	Sugar	Liquid	Starter	48h	SAMN37604801	SRR26215898	-
Breselge et al., 2025	WK068_1_L_48h	Water kefir	WK.68	Philippines	Sugar	Liquid	Starter	48h	SAMN37604806	SRR26215893	-
Breselge et al., 2025	WK069_1_L_48h	Water kefir	WK.69	Hong Kong, China	Sugar	Liquid	Starter	48h	SAMN37604811	SRR26215999	-
This sudy	KL.2017	This study	KL.2017	Denmark	Honey	Liquid	Spontaneous	6 months	SAMN45104924	SRR31555195	-
This sudy	KM.2017	This study	KM.2017	Denmark	Honey	Solid	Spontaneous	6 months	SAMN45104925	SRR31555194	-
This sudy	KL.2018	This study	KL.2018	Denmark	Honey	Liquid	Spontaneous	6 months	SAMN45104926	SRR31555183	-
This sudy	BL.2018	This study	BL.2018	Denmark	Sugar	Liquid	Spontaneous	6 months	SAMN45104927	SRR31555174	-
This sudy	BLB.2018	This study	BLB.2018	Denmark	Sugar	Liquid	Spontaneous	6 months	SAMN45104928	SRR31555173	-
This sudy	BM.2018	This study	BM.2018	Denmark	Sugar	Solid	Spontaneous	6 months	SAMN45104929	SRR31555172	-
This sudy	S1_1L	This study	S1_1L	Denmark	Honey	Liquid	Spontaneous	30 days	SAMN45104933	SRR31555168	-
This sudy	S1_2L	This study	S1_2L	Denmark	Honey	Liquid	Spontaneous	31 days	SAMN45104934	SRR31555193	-
This sudy	S1_3L	This study	S1_3L	Denmark	Honey	Liquid	Spontaneous	32 days	SAMN45104935	SRR31555192	-
This sudy	S2_1M	This study	S2_1M	Denmark	Honey	Solid	Spontaneous	45 days	SAMN45104936	SRR31555191	-
This sudy	S2_3M	This study	S2_3M	Denmark	Honey	Solid	Spontaneous	46 days	SAMN45104937	SRR31555190	-
This sudy	S3_1L	This study	S3_1L	Denmark	Honey	Liquid	Spontaneous	57 days	SAMN45104938	SRR31555189	-
This sudy	S3_2L	This study	S3_2L	Denmark	Honey	Liquid	Spontaneous	58 days	SAMN45104939	SRR31555188	-
This sudy	S3_3L	This study	S3_3L	Denmark	Honey	Liquid	Spontaneous	59 days	SAMN45104940	SRR31555187	-
This sudy	S3_1M	This study	S3_1M	Denmark	Honey	Solid	Spontaneous	60 days	SAMN45104941	SRR31555186	-
This sudy	S3_2M	This study	S3_2M	Denmark	Honey	Solid	Spontaneous	61 days	SAMN45104942	SRR31555185	-
This sudy	S3_3M	This study	S3_3M	Denmark	Honey	Solid	Spontaneous	62 days	SAMN45104943	SRR31555184	-
This sudy	S4_1L	This study	S4_1L	Denmark	Honey	Liquid	Spontaneous	66 days	SAMN45104944	SRR31555182	-
This sudy	S4_2L	This study	S4_2L	Denmark	Honey	Liquid	Spontaneous	67 days	SAMN45104945	SRR31555181	-
This sudy	S4_3L	This study	S4_3L	Denmark	Honey	Liquid	Spontaneous	68 days	SAMN45104946	SRR31555180	-
This sudy	S4_1M	This study	S4_1M	Denmark	Honey	Solid	Spontaneous	69 days	SAMN45104947	SRR31555179	-
This sudy	S4_2M	This study	S4_2M	Denmark	Honey	Solid	Spontaneous	70 days	SAMN45104948	SRR31555178	-
This sudy	S4_3M	This study	S4_3M	Denmark	Honey	Solid	Spontaneous	71 days	SAMN45104949	SRR31555177	-
This sudy	S5_L	This study	S5_L	Denmark	Honey	Liquid	Spontaneous	186 days	SAMN45104950	SRR31555176	-
This sudy	S5_M	This study	S5_M	Denmark	Honey	Liquid	Spontaneous	187 days	SAMN45104951	SRR31555175	-
